# Inconsistent relationships detected between seed size, shape, and persistence for different plant functional groups in the Pannonian flora

**DOI:** 10.1101/2025.05.05.652257

**Authors:** Viktória Törő-Szijgyártó, Péter Török, Katalin Tóth, Hajnalka Málik-Roffa, Luis Roberto Guallichico Suntaxi, Szilvia Madar, Gergely Kovacsics-Vári, Andrea McIntosh-Buday, Patricia Díaz Cando, Judit Sonkoly

**Affiliations:** Department of Ecology, University of Debrecen, 1 Egyetem sqr., 4032 Debrecen, Hungary; HUN-REN–UD Functional and Restoration Ecology Research Group, 1 Egyetem sqr., 4032 Debrecen, Hungary; Polish Academy of Sciences, Botanical Garden-Centre for Biological Diversity Conservation in Powsin, Warszawa, Poland

**Keywords:** Pannonian flora, persistence, plant functional groups, seed longevity, seed mass, seed morphology, seed shape, seed size, seed weight, soil seed bank

## Abstract

**Background and Aims:** Knowledge on seed persistence is vital from both theoretical and practical considerations but directly collecting seed persistence data for many species is rather unfeasible. Therefore, there is a need to identify traits that can predict seed persistence, but studies about the effects of seed size and shape on persistence yielded results varying across regions. We studied 392 species of the Pannonian flora (Central Europe) to asses (i) how seed mass and shape affect seed persistence, (ii) whether this effect is consistent across plant functional groups, and (iii) whether seed mass and shape are correlated in different functional groups?

**Methods:** We collected data on the seed mass and persistence of species and we performed measurements to calculate their Seed Shape Index, which quantifies deviation from sphericity. We analysed how seed mass and Seed Shape Index affect persistence in all herbaceous species and separately in four plant functional groups. We also tested whether and how seed mass and shape are related to each other in these groups.

**Key Results:** Across all species, both seed mass and Seed Shape Index negatively affected seed persistence. The same relationship was observed separately for perennials, short-lived species, and forbs, but only seed shape affected persistence in the graminoid group. Larger seeds also tended to be less spherical in graminoid species, in contrast to all studied species and to other functional groups, where we observed inverse or no relationship between seed mass and shape.

**Conclusions:** Consistent with many studies in other floras, both seed mass and shape negatively affected seed persistence in the Pannonian flora. However, only seed shape influenced persistence in graminoid species, suggesting that different factors may be at play in forbs and graminoids. Therefore, future studies of this relationship may need to treat and analyse graminoids separately.
