## Supplementary Information (Table S1) for "Inconsistent relationships detected between seed size, shape, and persistence for different plant functional groups in the Pannonian flora"

### Sheet: Species data
Species	SBPI	TSM (g)	Seed length (mm)	Seed width (mm)	Seed thickness (mm)	Seed Shape Index	Morphological unit measured	Life form	Lifespan	Family	Forb or graminoid
Achillea collina	1	0.099	1.675	0.602	0.211	0.204841	achaenium	He	perennial	Asteraceae	forb
Achillea millefolium	0	0.058	1.649	0.552	0.18	0.21453	achaenium	He	perennial	Asteraceae	forb
Achillea ptarmica	0	0.198	1.842	0.808	0.37	0.168294	achaenium	He	perennial	Asteraceae	forb
Achillea setacea	0	0.091	2.637	0.888	0.22	0.224162	achaenium	He	perennial	Asteraceae	forb
Acinos arvensis	1	0.223	1.214	0.613	0.492	0.101508	carcerulus	Th(-HT)	short-lived	Lamiaceae	forb
Aegopodium podagraria	0	2.0845	4.163	1.333	1.17	0.16348	achaenium	Ge-He	perennial	Apiaceae	forb
Aethusa cynapium	1	1.115	3.681	2.507	0.989	0.134311	achaenium	Th(-HT)	short-lived	Apiaceae	forb
Agrimonia eupatoria	1	22.113	6.565	3.662	3.64	0.065716	achaenium (in hypanthium)	He	perennial	Rosaceae	forb
Agrostis canina	1	0.048	0.89	0.266	0.16	0.196327	caryopsis	He	perennial	Poaceae	graminoid
Agrostis capillaris	0.75	0.047	1.066	0.392	0.265	0.162931	caryopsis	He	perennial	Poaceae	graminoid
Agrostis stolonifera	1	0.044	1.01	0.315	0.238	0.177136	caryopsis	He	perennial	Poaceae	graminoid
Alisma plantago-aquatica	1	0.357	2.036	1.185	0.509	0.141241	nucula	HH	perennial	Alismataceae	forb
Allium ursinum	0	5.822	2.694	2.375	1.77	0.0303663	seed	Ge	perennial	Alliaceae	forb
Alopecurus geniculatus	1	0.088	0.963	0.502	0.2	0.159112	caryopsis	He	perennial	Poaceae	graminoid
Alopecurus pratensis	0	0.77	4.798	1.473	0.459	0.223664	caryopsis	He	perennial	Poaceae	graminoid
Amaranthus retroflexus	1	0.398	1.19	0.968	0.537	0.0779023	seed	Th	short-lived	Amaranthaceae	forb
Ambrosia artemisiifolia	1	5.656	3.897	2.175	2.014	0.0717223	achaenium	Th	short-lived	Asteraceae	forb
Anagallis arvensis	1	0.281	1.444	1.074	0.692	0.067867	seed	Th	short-lived	Primulaceae	forb
Anemone nemorosa	0	2.714	3.724	1.959	1.69	0.087996	nucula	Ge	perennial	Ranunculaceae	forb
Angelica sylvestris	1	1.527	5.137	3.308	0.919	0.1695	achaenium	HT-He	perennial	Apiaceae	forb
Anthemis ruthenica	0.5	0.154	1.751	0.618	0.486	0.157586	achaenium	Th	short-lived	Asteraceae	forb
Anthemis tinctoria	1	0.247	2.105	0.727	0.586	0.159133	achaenium	He	perennial	Asteraceae	forb
Anthoxanthum odoratum	1	0.475	2.75	0.91	0.52	0.187574	caryopsis	He	perennial	Poaceae	graminoid
Anthriscus sylvestris	0	2.949	5.973	0.807	0.87	0.246277	achaenium	He	perennial	Apiaceae	forb
Anthyllis vulneraria	1	2.948	2.473	1.715	1.123	0.0749143	seed	He	perennial	Fabaceae	forb
Apera spica-venti	1	0.056	2.253	0.371	0.182	0.25814	caryopsis	Th	short-lived	Poaceae	graminoid
Aphanes arvensis	1	0.1923	1.174	0.763	0.541	0.0747903	carcerulus	Th	short-lived	Rosaceae	forb
Arabidopsis thaliana	1	0.021	0.522	0.326	0.159	0.121008	seed	Th-HT	short-lived	Brassicaceae	forb
Arabis hirsuta	1	0.109	1.242	0.813	0.229	0.167787	seed	HT(-Th)	short-lived	Brassicaceae	forb
Arctium lappa	1	10.684	6.292	2.456	1.362	0.169505	achaenium	HT	short-lived	Asteraceae	forb
Arctium minus	1	10.305	4.997	2.144	1.307	0.149762	achaenium	HT	short-lived	Asteraceae	forb
Arenaria leptoclados	1	0.0303	0.693	0.472	0.274	0.091597	seed	Th	short-lived	Caryophyllaceae	forb
Arenaria serpyllifolia	1	0.055	0.696	0.549	0.32	0.0740603	seed	Th	short-lived	Caryophyllaceae	forb
Arrhenatherum elatius	0	2.784	6.893	1.283	1.13	0.226996	caryopsis	He	perennial	Poaceae	graminoid
Artemisia absinthium	1	0.051	1.563	0.662	0.269	0.180144	achaenium	Ch-He	perennial	Asteraceae	forb
Artemisia campestris	0	0.222	1.799	0.541	0.4	0.183354	achaenium	He-Ch	perennial	Asteraceae	forb
Artemisia santonicum	0	0.083	0.883	0.444	0.31	0.115219	achaenium	He-Ch	perennial	Asteraceae	forb
Artemisia vulgaris	1	0.117	1.265	0.359	0.331	0.176297	achaenium	He	perennial	Asteraceae	forb
Arum maculatum	0	37.505	5.01	4.487	4	0.010204	seed	Ge	perennial	Araceae	forb
Asclepias syriaca	1	5.858	6.978	4.2875	0.899	0.190477	seed	Ge	perennial	Asclepiadaceae	forb
Aster amellus	0	0.776	3.612	1.696	0.58	0.18005	achaenium	He	perennial	Asteraceae	forb
Aster linosyris	0	0.999	2.865	0.961	0.62	0.178507	achaenium	He	perennial	Asteraceae	forb
Atriplex patula	1	2.7167	2.232	1.861	0.991	0.0814653	seed	Th	short-lived	Chenopodiaceae	forb
Atriplex prostrata (large)	1	2.891	1.889	1.657	0.755	0.100443	seed	Th	short-lived	Chenopodiaceae	forb
Atriplex prostrata (small)	1	0.608	1.239	1.104	0.499	0.101072	seed	Th	short-lived	Chenopodiaceae	forb
Atropa belladonna	1	1.324	2.153	1.779	0.894	0.090237	seed	He	perennial	Solanaceae	forb
Ballota nigra	1	0.57	1.447	0.686	0.72	0.0882093	carcerulus	He	perennial	Lamiaceae	forb
Barbarea vulgaris	1	0.392	1.474	1.035	0.592	0.0894013	seed	HT-He	perennial	Brassicaceae	forb
Bellis perennis	1	0.093	1.354	0.698	0.194	0.184639	achaenium	He	perennial	Asteraceae	forb
Betonica officinalis	0.333333	1.258	2.609	1.321	0.86	0.120652	carcerulus	He	perennial	Lamiaceae	forb
Bolboschoenus maritimus	1	2.964	3.404	2.328	1.225	0.102405	caryopsis	Ge-HH	perennial	Cyperaceae	graminoid
Bothriochloa ischaemum	0	0.607	3.695	0.606	0.21	0.266599	caryopsis	He	perennial	Poaceae	graminoid
Brachypodium pinnatum	0	3.628	8.15	1.556	0.75	0.248124	caryopsis	He-Ge	perennial	Poaceae	graminoid
Brachypodium sylvaticum	0	2.173	8.334	0.964	0.63	0.272805	caryopsis	He	perennial	Poaceae	graminoid
Briza media	0	0.389	1.322	0.887	0.57	0.0816003	caryopsis	He	perennial	Poaceae	graminoid
Bromus erectus	0	5.594	11.213	1.066	0.94	0.276367	caryopsis	He	perennial	Poaceae	graminoid
Bromus hordeaceus	0	2.839	6.509	1.623	0.89	0.220219	caryopsis	Th	short-lived	Poaceae	graminoid
Bromus ramosus	0.5	4.36	12.228	1.866	0.844	0.265204	caryopsis	He	perennial	Poaceae	graminoid
Bromus sterilis	0	7.233	11.121	1.479	1.167	0.258916	caryopsis	Th	short-lived	Poaceae	graminoid
Bromus tectorum	0	3.696	9.511	1.11	0.891	0.266842	caryopsis	Th	short-lived	Poaceae	graminoid
Bupleurum tenuissimum	1	0.917	2.416	1.597	0.893	0.099417	achaenium	Th	short-lived	Apiaceae	forb
Calamagrostis arundinacea	0	0.213	4.365	1.128	0.65	0.214441	caryopsis	He	perennial	Poaceae	graminoid
Calamagrostis epigeios	1	0.0705	1.602	0.337	0.827	0.158665	caryopsis	He-Ge	perennial	Poaceae	graminoid
Calluna vulgaris	1	0.022	0.475	0.31	0.112	0.146332	seed	Ch	perennial	Ericaceae	forb
Caltha palustris	0	1.013	2.459	1.045	0.98	0.115417	seed	He(HH)	perennial	Helleboraceae	forb
Camelina microcarpa	0	0.311	1.366	0.946	0.66	0.0676063	seed	Th(-HT)	short-lived	Brassicaceae	forb
Campanula bononiensis	1	0.087	0.855	0.45	0.273	0.121881	seed	He	perennial	Campanulaceae	forb
Campanula persicifolia	0	0.054	0.655	0.644	0.25	0.123902	seed	He	perennial	Campanulaceae	forb
Campanula rotundifolia	1	0.03	0.972	0.439	0.238	0.152196	seed	He	perennial	Campanulaceae	forb
Campanula sibirica	1	0.06	1.747	0.842	0.27	0.181546	seed	HT-He	perennial	Campanulaceae	forb
Camphorosma annua	1	0.686	3.663	1.511	0.561	0.188263	seed	Th	short-lived	Chenopodiaceae	forb
Capsella bursa-pastoris	1	0.127	0.441	0.361	0.332	0.0163543	seed	Th-HT	short-lived	Brassicaceae	forb
Cardamine hirsuta	1	0.124	1.111	0.906	0.265	0.15752	seed	Th	short-lived	Brassicaceae	forb
Cardaria draba	0	1.255	1.928	0.858	0.92	0.0970963	seed	He	perennial	Brassicaceae	forb
Carduus acanthoides	1	0.851	4.036	1.496	0.699	0.186462	achaenium	Th-HT	short-lived	Asteraceae	forb
Carduus collinus	1	2.219	3.989	1.388	0.916	0.171988	achaenium	He	perennial	Asteraceae	forb
Carex caryophyllea	0	0.589	1.967	1.088	0.98	0.0758063	caryopsis (in utriculus)	He-Ge	perennial	Cyperaceae	graminoid
Carex echinata	1	0.339	3.523	1.413	0.606	0.182804	caryopsis (in utriculus)	He	perennial	Cyperaceae	graminoid
Carex flacca	1	1.197	2.561	1.557	0.996	0.0958243	caryopsis (in utriculus)	He-Ge	perennial	Cyperaceae	graminoid
Carex liparicarpos	1	2.6105	3.025	1.805	1.436	0.0754863	caryopsis (in utriculus)	He-Ge	perennial	Cyperaceae	graminoid
Carex montana	0	0.722	3.869	1.641	1.036	0.148656	caryopsis (in utriculus)	He	perennial	Cyperaceae	graminoid
Carex nigra	1	0.584	1.549	0.919	0.624	0.0930263	caryopsis (in utriculus)	He-Ge(HH)	perennial	Cyperaceae	graminoid
Carex pairaei	1	2.368	3.916	1.898	0.898	0.1542	caryopsis (in utriculus)	He	perennial	Cyperaceae	graminoid
Carex pallescens	1	1.135	3.887	1.533	1.025	0.154305	caryopsis (in utriculus)	He	perennial	Cyperaceae	graminoid
Carex panicea	0.5	3.452	3.591	2.289	1.89	0.061461	caryopsis (in utriculus)	He-Ge	perennial	Cyperaceae	graminoid
Carex pendula	1	0.605	3.075	1.237	0.875	0.147086	caryopsis (in utriculus)	He	perennial	Cyperaceae	graminoid
Carex pilosa	0.333333	3.816	4.939	1.669	1.625	0.148094	caryopsis (in utriculus)	He-Ge	perennial	Cyperaceae	graminoid
Carex pilulifera	1	0.973	2.293	0.986	0.997	0.107358	caryopsis (in utriculus)	He	perennial	Cyperaceae	graminoid
Carex praecox	1	0.614	2.7218	1.2145	0.614	0.159065	caryopsis (in utriculus)	He-Ge	perennial	Cyperaceae	graminoid
Carex remota	1	0.632	2.849	1.29	0.554	0.169321	caryopsis (in utriculus)	He	perennial	Cyperaceae	graminoid
Carex stenophylla	1	0.989	3.101	1.738	0.815	0.137496	caryopsis (in utriculus)	He-Ge	perennial	Cyperaceae	graminoid
Carex sylvatica	1	1.695	6.003	1.639	1.144	0.198289	caryopsis (in utriculus)	He	perennial	Cyperaceae	graminoid
Carex viridula	1	0.391	2.521	1.158	0.807	0.129067	caryopsis (in utriculus)	He	perennial	Cyperaceae	graminoid
Carlina vulgaris	1	1.392	2.574	0.78	0.834	0.157204	achaenium	HT	short-lived	Asteraceae	forb
Centaurium erythraea	1	0.018	1.7	0.866	0.226	0.189024	seed	Th-HT	short-lived	Gentianaceae	forb
Centaurium pulchellum	1	0.014	0.298	0.246	0.174	0.0436493	seed	Th	short-lived	Gentianaceae	forb
Cerastium glomeratum	1	0.044	0.525	0.415	0.297	0.0471053	seed	Th	short-lived	Caryophyllaceae	forb
Cerastium semidecandrum	1	0.039	0.413	0.348	0.287	0.023263	seed	Th	short-lived	Caryophyllaceae	forb
Chaerophyllum temulum	0	2.723	5.136	0.986	0.97	0.218432	achaenium	Th-HT	short-lived	Apiaceae	forb
Chelidonium majus	1	0.488	2.095	1.25	0.774	0.102092	seed	He	perennial	Papaveraceae	forb
Chenopodium album	1	0.758	1.293	1.169	0.699	0.058611	seed	Th	short-lived	Chenopodiaceae	forb
Chenopodium rubrum	1	0.614	1.401	1.264	0.669	0.0769773	seed	Th	short-lived	Chenopodiaceae	forb
Chenopodium strictum	1	0.535	1.682	1.523	0.63	0.113425	seed	Th	short-lived	Chenopodiaceae	forb
Cichorium intybus	1	0.983	2.179	0.915	0.808	0.122407	achaenium	HT-He	perennial	Asteraceae	forb
Circaea lutetiana	0	1.442	3.271	1.156	1.044	0.147254	carcerulus	Ge	perennial	Onagraceae	forb
Cirsium arvense	1	0.945	3.333	1.027	0.678	0.187516	achaenium	Ge	perennial	Asteraceae	forb
Cirsium palustre	1	1.233	2.825	1.066	0.764	0.155413	achaenium	HT	short-lived	Asteraceae	forb
Cirsium vulgare	1	2.9003	4.06	1.65	0.969	0.159974	achaenium	HT	short-lived	Asteraceae	forb
Clinopodium vulgare	1	0.382	1.123	0.85	0.727	0.0326263	carcerulus	He	perennial	Lamiaceae	forb
Convolvulus arvensis	1	10.051	3.483	2.359	2.102	0.0444123	seed	He(-Ge)	perennial	Convolvulaceae	forb
Conyza canadensis	1	0.0555	1.734	0.45	0.18	0.229125	achaenium	Th	short-lived	Asteraceae	forb
Crepis rhoeadifolia	0	0.292	4.272	0.4932	0.34	0.271808	achaenium	Th	short-lived	Asteraceae	forb
Crepis tectorum	0	0.258	2.641	0.354	0.39	0.246009	achaenium	Th-HT	short-lived	Asteraceae	forb
Cruciata laevipes	0	2.505	1.989	1.826	1.37	0.025981	carcerulus	He	perennial	Rubiaceae	forb
Cruciata pedemontana	1	0.386	0.924	0.806	0.694	0.0155043	carcerulus	Th	short-lived	Rubiaceae	forb
Cynodon dactylon	0.333333	0.114	2.295	0.935	0.326	0.193006	caryopsis	He-Ge	perennial	Poaceae	graminoid
Cynoglossum officinale	0	27.177	5.741	4.293	2.93	0.0600413	carcerulus	HT	short-lived	Boraginaceae	forb
Cynosurus cristatus	0	0.52	3.014	0.615	0.5	0.221769	caryopsis	He	perennial	Poaceae	graminoid
Dactylis glomerata	0	0.346	4.636	0.704	0.47	0.254984	caryopsis (with appendage)	He	perennial	Poaceae	graminoid
Danthonia decumbens	0.5	2.255	3.766	1.192	1.041	0.165391	caryopsis (with appendage)	He	perennial	Poaceae	graminoid
Daucus carota	0.5	1.0103	2.597	1.351	0.682	0.139936	achaenium	HT	short-lived	Apiaceae	forb
Deschampsia caespitosa	1	0.1417	1.333	0.362	0.51	0.153832	caryopsis (with appendage)	He	perennial	Poaceae	graminoid
Dianthus pontederae	1	0.6925	1.41	0.9	0.663	0.0733613	seed	He(-Ch)	perennial	Caryophyllaceae	forb
Digitalis grandiflora	1	0.2265	1.177	0.669	0.569	0.0768563	seed	He	perennial	Scrophulariaceae	forb
Digitaria sanguinalis	1	0.671	2.052	1.053	0.443	0.156672	caryopsis	Th	short-lived	Poaceae	graminoid
Echinochloa crus-galli	1	1.57	3.105	1.58	0.979	0.124657	caryopsis (with appendage)	Th	short-lived	Poaceae	graminoid
Eleocharis palustris	1	0.45	1.349	0.953	0.689	0.060597	caryopsis	He	perennial	Cyperaceae	graminoid
Elymus hispidus	0	6.285	7.191	1.511	1.27	0.217086	caryopsis (with appendage)	He	perennial	Poaceae	graminoid
Elymus repens	1	6.983	4.542	0.971	1.357	0.18607	caryopsis (with appendage)	Ge	perennial	Poaceae	graminoid
Epilobium hirsutum	1	0.087	1.328	0.589	0.324	0.153445	seed	He	perennial	Onagraceae	forb
Epilobium montanum	1	0.0565	1.275	0.487	0.296	0.165708	seed	He	perennial	Onagraceae	forb
Epilobium palustre	1	0.273	1.223	0.564	0.365	0.134982	seed	He(-Ge)	perennial	Onagraceae	forb
Epilobium parviflorum	1	0.031	0.941	0.358	0.18	0.1791	seed	He	perennial	Onagraceae	forb
Epilobium tetragonum	1	0.0595	1.007	1.213	0.634	0.084925	seed	He	perennial	Onagraceae	forb
Erigeron acris	0	0.1	2.508	0.446	0.2	0.255281	achaenium	HT-He	perennial	Asteraceae	forb
Eriophorum angustifolium	0	0.356	2.506	1.147	0.56	0.158786	caryopsis	He	perennial	Cyperaceae	graminoid
Eriophorum vaginatum	1	0.641	1.852	0.732	0.618	0.13555	caryopsis	He	perennial	Cyperaceae	graminoid
Erodium cicutarium	0.5	2.838	3.876	0.802	0.898	0.203216	seed	Th(-He)	short-lived	Geraniaceae	forb
Erophila verna	1	0.0107	0.666	0.415	0.14	0.156133	seed	Th	short-lived	Brassicaceae	forb
Eryngium campestre	0	1.464	3.211	1.927	1.03	0.11648	achaenium (with appendage)	He	perennial	Apiaceae	forb
Erysimum diffusum	0.666667	0.1865	1.038	0.574	0.345	0.115812	seed	HT	short-lived	Brassicaceae	forb
Eupatorium cannabinum	1	0.208	3.303	0.65	0.376	0.239449	achaenium	He	perennial	Asteraceae	forb
Euphorbia cyparissias	0.75	2.265	2.629	1.866	1.393	0.0562333	seed	He(-Ge)	perennial	Euphorbiaceae	forb
Euphorbia helioscopia	1	2.406	2.698	2.12	1.606	0.0410503	seed	Th	short-lived	Euphorbiaceae	forb
Falcaria vulgaris	0	0.587	3.378	0.726	0.61	0.21469	achaenium	(HT-)He	perennial	Apiaceae	forb
Fallopia convolvulus	1	2.985	3.914	1.801	1.655	0.104316	carcerulus	Th	short-lived	Polygonaceae	forb
Festuca gigantea	0	2.486	6.754	1.179	0.636	0.251337	caryopsis	He	perennial	Poaceae	graminoid
Festuca ovina	0	0.89	4.548	0.828	0.58	0.238737	caryopsis	He	perennial	Poaceae	graminoid
Festuca pratensis	0	2.622	6.746	1.425	0.973	0.226624	caryopsis	He	perennial	Poaceae	graminoid
Festuca pseudodalmatica	0	0.248	4.152	0.617	0.387	0.258331	caryopsis	He	perennial	Poaceae	graminoid
Festuca pseudovina	0.5	0.263	3.423	0.644	0.479	0.233541	caryopsis	He	perennial	Poaceae	graminoid
Festuca rubra	0	1.153	6.396	0.964	0.348	0.270854	caryopsis	He	perennial	Poaceae	graminoid
Festuca rupicola	0.5	0.342	4.197	0.597	0.462	0.254881	caryopsis	He	perennial	Poaceae	graminoid
Festuca valesiaca	0	0.426	3.894	0.646	0.435	0.247836	caryopsis	He	perennial	Poaceae	graminoid
Filipendula ulmaria	0	0.47	4.112	1.384	0.65	0.196762	nucula	He	perennial	Rosaceae	forb
Filipendula vulgaris	0	0.8815	3.26	1.447	0.61	0.172692	nucula	He	perennial	Rosaceae	forb
Fragaria vesca	1	0.323	1.135	0.793	0.58	0.0608443	seed	He	perennial	Rosaceae	forb
Fragaria viridis	0	0.489	1.221	0.907	0.75	0.0386143	seed	He	perennial	Rosaceae	forb
Galeopsis tetrahit	1	3.508	2.105	1.159	1.46	0.0526143	carcerulus	Th	short-lived	Lamiaceae	forb
Galium aparine	0	7.096	1.974	1.801	1.95	0.00227733	carcerulus	Th	short-lived	Rubiaceae	forb
Galium boreale	0	0.803	1.616	0.791	0.74	0.092641	carcerulus	He	perennial	Rubiaceae	forb
Galium odoratum	0	7.964	1.811	1.277	2.43	0.101626	carcerulus	Ge	perennial	Rubiaceae	forb
Galium palustre	1	0.36	1.709	1.36	0.752	0.0803253	carcerulus	He(-HH)	perennial	Rubiaceae	forb
Galium verum	0.25	0.418	1.064	0.903	0.795	0.0162023	carcerulus	He	perennial	Rubiaceae	forb
Genista germanica	1	1.799	1.536	1.315	1.075	0.022512	seed	Ch(-N)	perennial	Fabaceae	forb
Geranium dissectum	1	0.729	1.376	0.768	0.783	0.063541	seed	Th	short-lived	Geraniaceae	forb
Geranium molle	0.5	3.277	3.459	1.961	1.366	0.097183	seed	Th	short-lived	Geraniaceae	forb
Geranium robertianum	1	1.0886	1.315	0.519	0.632	0.10713	seed	Th	short-lived	Geraniaceae	forb
Geum urbanum	1	2.914	8.984	1.677	0.729	0.252794	nucula	He	perennial	Rosaceae	forb
Gladiolus imbricatus	0	2.6725	2.278	1.032	1.37	0.0800523	seed	Ge	perennial	Iridaceae	forb
Glyceria fluitans	1	1.71	1.627	0.507	0.567	0.149957	caryopsis	He-HH	perennial	Poaceae	graminoid
Gnaphalium uliginosum	1	0.004	0.446	0.255	0.077	0.171052	achaenium	Th	short-lived	Asteraceae	forb
Gypsophila muralis	1	0.016	0.452	0.339	0.232	0.0593063	seed	Th	short-lived	Caryophyllaceae	forb
Helianthemum ovatum	1	1.098	1.315	1.071	0.988	0.016761	seed	Ch	perennial	Cistaceae	forb
Heracleum sphondylium	0	2.541	7.689	5.671	1.039	0.196746	achaenium	He	perennial	Apiaceae	forb
Hieracium murorum	1	0.4465	3.934	0.68	0.494	0.241669	achaenium	He	perennial	Asteraceae	forb
Hieracium pilosella	1	0.07	1.881	0.354	0.234	0.238469	achaenium	He	perennial	Asteraceae	forb
Holcus lanatus	1	0.208	1.541	0.443	0.385	0.178706	caryopsis	He	perennial	Poaceae	graminoid
Holcus mollis	0	0.299	4.254	1.67	0.32	0.220866	caryopsis	Ge	perennial	Poaceae	graminoid
Hordeum hystrix	0	3.802	4.645	0.915	1.3	0.195016	caryopsis (with appendage)	Th	short-lived	Poaceae	graminoid
Hordeum murinum	1	10.9355	9.344	1.672	1.148	0.241051	caryopsis (with appendage)	Th	short-lived	Poaceae	graminoid
Hypericum hirsutum	1	0.073	0.984	0.385	0.356	0.129794	seed	He	perennial	Hypericaceae	forb
Hypericum humifusum	1	0.035	0.503	0.282	0.203	0.095431	seed	Th-HT-He	short-lived	Hypericaceae	forb
Hypericum maculatum	1	0.0655	0.928	0.428	0.435	0.0954243	seed	He	perennial	Hypericaceae	forb
Hypericum montanum	1	0.054	0.788	0.31	0.287	0.128964	seed	He	perennial	Hypericaceae	forb
Hypericum perforatum	0.666667	0.115	0.751	0.37	0.454	0.0709363	seed	He	perennial	Hypericaceae	forb
Hypericum tetrapterum	1	0.049	0.636	0.276	0.266	0.109889	seed	He	perennial	Hypericaceae	forb
Hypochoeris maculata	1	1.278	8.234	0.607	0.492	0.290212	achaenium	He	perennial	Asteraceae	forb
Hypochoeris radicata	1	0.818	3.78	0.394	0.468	0.261765	achaenium	He	perennial	Asteraceae	forb
Impatiens glandulifera	0	6.442	2.392	1.271	2.16	0.0612923	seed	Th	short-lived	Balsaminaceae	forb
Inula britannica	1	0.104	0.775	0.262	0.266	0.144986	achaenium	He	perennial	Asteraceae	forb
Inula conyza	1	0.18	2.418	0.451	0.271	0.242523	achaenium	HT-He	perennial	Asteraceae	forb
Inula ensifolia	1	0.2925	1.896	0.57	0.38	0.1898	achaenium	He	perennial	Asteraceae	forb
Iris pseudacorus	0	56.14	2.65	0.278	0.441	0.20027	seed	Ge(-HH)	perennial	Iridaceae	forb
Juncus articulatus	1	0.021	0.789	0.46	0.227	0.127976	seed	He	perennial	Juncaceae	graminoid
Juncus bulbosus	1	0.006	0.562	0.276	0.201	0.114822	seed	He	perennial	Juncaceae	graminoid
Juncus compressus	1	0.012	0.488	0.276	0.193	0.0972703	seed	He	perennial	Juncaceae	graminoid
Juncus conglomeratus	1	0.0155	0.864	0.435	0.174	0.162769	seed	He	perennial	Juncaceae	graminoid
Juncus effusus	1	0.013	0.303	0.147	0.133	0.0970103	seed	He	perennial	Juncaceae	graminoid
Juncus inflexus	1	0.022	0.823	0.48	0.209	0.139774	seed	He	perennial	Juncaceae	graminoid
Juncus ranarius	1	0.02	0.622	0.442	0.222	0.103714	seed	Th	short-lived	Juncaceae	graminoid
Jurinea mollis	1	2.594	3.46	1.944	2.053	0.0597423	achaenium	He	perennial	Asteraceae	forb
Knautia arvensis	0	3.137	3.742	1.713	0.96	0.147702	achaenium	He	perennial	Dipsacaceae	forb
Kochia laniflora	0	1.069	1.056	0.741	0.7	0.0339823	seed	Th	short-lived	Chenopodiaceae	forb
Koeleria cristata	0.333333	0.078	4.058	0.811	0.17	0.263788	caryopsis	He	perennial	Poaceae	graminoid
Lactuca serriola	1	0.482	2.09	0.548	0.433	0.196086	achaenium	Th-HT	short-lived	Asteraceae	forb
Lamium album	1	1.32	1.397	0.808	1.01	0.045973	carcerulus	He	perennial	Lamiaceae	forb
Lamium purpureum	0.5	0.648	1.559	0.851	0.745	0.0805373	carcerulus	Th	short-lived	Lamiaceae	forb
Lapsana communis	1	0.654	4.215	0.95	0.636	0.22115	achaenium	HT-He	short-lived	Asteraceae	forb
Lathyrus pratensis	0	12.579	2.902	2.588	2.227	0.0135963	seed	He	perennial	Fabaceae	forb
Leontodon autumnalis	1	0.5765	3.359	0.469	0.371	0.255433	achaenium	He	perennial	Asteraceae	forb
Leontodon hispidus	1	1.212	6.239	0.528	0.469	0.282158	achaenium	He	perennial	Asteraceae	forb
Lepidium campestre	1	3.156	1.759	0.816	1.418	0.0736493	seed	Th-HT	short-lived	Brassicaceae	forb
Lepidium densiflorum	1	0.223	0.991	0.6	0.341	0.10908	seed	Th-HT	short-lived	Brassicaceae	forb
Lepidium ruderale	0	0.226	0.976	0.468	0.33	0.121468	seed	Th-HT	short-lived	Brassicaceae	forb
Linaria angustissima	1	0.112	1.3	0.886	0.23	0.172246	seed	He	perennial	Scrophulariaceae	forb
Linaria genistifolia	1	0.089	0.796	0.457	0.44	0.063621	seed	He	perennial	Scrophulariaceae	forb
Linaria vulgaris	1	0.125	1.154	0.672	0.309	0.134857	seed	He	perennial	Scrophulariaceae	forb
Linum catharticum	1	0.131	0.849	0.391	0.292	0.122424	seed	Th	short-lived	Linaceae	forb
Lolium perenne	0	1.448	6.327	1.454	0.67	0.234585	caryopsis (with appendage)	He	perennial	Poaceae	graminoid
Lotus corniculatus	0.666667	1.261	1.19	0.906	1.034	0.0143243	seed	He	perennial	Fabaceae	forb
Luzula campestris	0.5	0.722	1.432	0.824	0.845	0.0581583	seed	He	perennial	Juncaceae	graminoid
Luzula luzuloides	0	0.309	2.241	1.228	0.62	0.133412	seed	He	perennial	Juncaceae	graminoid
Luzula multiflora	1	0.427	1.421	1.025	0.751	0.056091	seed	He	perennial	Juncaceae	graminoid
Lychnis coronaria	0	0.44	1.022	1	0.76	0.0201293	seed	He	perennial	Caryophyllaceae	forb
Lychnis flos-cuculi	1	0.121	0.652	0.509	0.525	0.014427	seed	He	perennial	Caryophyllaceae	forb
Lychnis viscaria	1	0.057	0.49	0.363	0.306	0.0370243	seed	He	perennial	Caryophyllaceae	forb
Lycopus europaeus	0	2.111	1.365	1.073	0.58	0.084457	carcerulus	He(HH)	perennial	Lamiaceae	forb
Lysimachia vulgaris	0.5	0.245	1.183	0.701	0.561	0.076081	seed	He(-HH)	perennial	Primulaceae	forb
Lythrum hyssopifolia	1	0.096	1.53	1.114	0.399	0.139699	seed	Th	short-lived	Lythraceae	forb
Lythrum salicaria	1	0.066	1.148	0.48	0.29	0.153993	seed	He(-HH)	perennial	Lythraceae	forb
Malva neglecta	1	2.717	2.191	2.026	1.475	0.029343	carcerulus	Th-HT(-He)	short-lived	Malvaceae	forb
Malva sylvestris	1	1.77	1.483	1.228	1.351	0.007399	carcerulus	HT-He	perennial	Malvaceae	forb
Matricaria discoidea	1	0.239	1.948	0.739	0.557	0.150681	achaenium	Th	short-lived	Asteraceae	forb
Matricaria recutita	1	0.044	1.575	0.589	0.213	0.199537	achaenium	Th	short-lived	Asteraceae	forb
Medicago falcata	0.5	1.168	1.841	1.081	0.794	0.0864443	seed	He	perennial	Fabaceae	forb
Medicago lupulina	1	1.133	2.732	1.918	0.829	0.122302	seed	Th(-HT)	short-lived	Fabaceae	forb
Medicago minima	1	0.887	1.887	1.034	0.652	0.112137	seed	Th	short-lived	Fabaceae	forb
Medicago sativa	1	2.138	2.181	1.324	0.972	0.0812143	seed	He	perennial	Fabaceae	forb
Melica uniflora	0	3.273	1.567	0.671	0.99	0.0840373	seed	He-Ge	perennial	Poaceae	graminoid
Melilotus officinalis	1	1.481	1.921	1.287	0.911	0.0706653	seed	Th(-HT)	short-lived	Fabaceae	forb
Mentha aquatica	1	0.1265	1.096	0.713	0.49	0.0782043	carcerulus	He-Ge(HH)	perennial	Lamiaceae	forb
Mentha arvensis	1	0.099	1.291	0.803	0.509	0.093684	carcerulus	He-Ge(HH)	perennial	Lamiaceae	forb
Mentha pulegium	0	0.075	0.818	0.568	0.38	0.0720503	carcerulus	He	perennial	Lamiaceae	forb
Mercurialis perennis	0	5.76	2.919	2.616	2.498	0.00552533	capsule	Ge	perennial	Euphorbiaceae	forb
Microrrhinum minus	1	0.041	0.768	0.495	0.332	0.0823363	seed	Th	short-lived	Scrophulariaceae	forb
Milium effusum	1	1.0697	1.593	0.476	0.697	0.137761	caryopsis	He	perennial	Poaceae	graminoid
Moehringia trinervia	1	0.256	0.932	0.787	0.486	0.0596843	seed	Th	short-lived	Caryophyllaceae	forb
Molinia arundinacea	0.5	0.552	3.439	0.914	0.639	0.201292	caryopsis	He	perennial	Poaceae	graminoid
Molinia caerulea	1	0.675	2.575	0.413	0.599	0.216536	caryopsis	He	perennial	Poaceae	graminoid
Myosotis ramosissima	1	0.124	1.921	1.017	0.36	0.166629	carcerulus	Th(-HT)	short-lived	Boraginaceae	forb
Myosotis scorpioides	1	0.395	1.701	1.158	0.712	0.084661	carcerulus	He(HH)	perennial	Boraginaceae	forb
Myosotis stricta	1	0.121	0.921	0.546	0.44	0.0752263	carcerulus	Th	short-lived	Boraginaceae	forb
Nardus stricta	1	0.472	3.069	0.272	0.411	0.26365	caryopsis (with appendage)	He	perennial	Poaceae	graminoid
Odontites vernus	1	0.118	1.582	0.699	0.449	0.141497	seed	Th	short-lived	Scrophulariaceae	forb
Onopordum acanthium	1	11.203	5.109	2.62	1.622	0.123679	achaenium	HT	short-lived	Asteraceae	forb
Origanum vulgare	1	0.063	0.512	0.301	0.327	0.0504443	carcerulus	He	perennial	Lamiaceae	forb
Papaver dubium	1	0.062	0.752	0.511	0.367	0.0669013	seed	Th	short-lived	Papaveraceae	forb
Papaver rhoeas	1	0.101	1.028	0.71	0.413	0.0894343	seed	Th	short-lived	Papaveraceae	forb
Persicaria hydropiper	1	1.5003	1.763	1.415	0.682	0.097939	carcerulus	Th	short-lived	Polygonaceae	forb
Persicaria lapathifolia	1	1.839	2.223	1.897	0.744	0.122026	carcerulus	Th	short-lived	Polygonaceae	forb
Persicaria maculosa	1	1.847	2.112	1.683	0.7	0.117654	carcerulus	Th	short-lived	Polygonaceae	forb
Petrorhagia prolifera	1	0.278	1.157	0.69	0.407	0.107109	seed	Th	short-lived	Caryophyllaceae	forb
Peucedanum oreoselinum	0	4.405	2.412	1.694	1.15	0.0688263	achaenium	He	perennial	Apiaceae	forb
Phalaris arundinacea	1	0.531	3.029	0.785	0.496	0.2095	caryopsis	He-Ge	perennial	Poaceae	graminoid
Phleum phleoides	1	0.1135	1.872	0.566	0.388	0.187513	caryopsis	He	perennial	Poaceae	graminoid
Phleum pratense	1	0.258	0.688	0.341	0.515	0.0635043	caryopsis	He	perennial	Poaceae	graminoid
Pimpinella saxifraga	0	0.665	1.984	0.969	0.76	0.108976	achaenium	He	perennial	Apiaceae	forb
Plantago lanceolata	0.5	1.434	3.738	1.665	0.766	0.166275	seed	He	perennial	Plantaginaceae	forb
Plantago major	1	0.118	1.131	0.631	0.455	0.0962173	seed	He	perennial	Plantaginaceae	forb
Plantago tenuiflora	0	0.122	2.096	0.689	0.32	0.199771	seed	Th	short-lived	Plantaginaceae	forb
Poa angustifolia	1	0.169	2.799	0.639	0.419	0.220761	caryopsis	He	perennial	Poaceae	graminoid
Poa annua	1	0.203	2.529	0.821	0.507	0.185208	caryopsis	HT-He	short-lived	Poaceae	graminoid
Poa bulbosa	1	1.107	3.833	1.114	0.8	0.189181	caryopsis	He	perennial	Poaceae	graminoid
Poa compressa	1	0.068	2.735	0.622	0.269	0.237962	caryopsis	He	perennial	Poaceae	graminoid
Poa trivialis	1	0.121	3.186	0.772	0.41	0.224329	caryopsis	He	perennial	Poaceae	graminoid
Podospermum canum	0	4.105	6.625	0.695	0.89	0.258637	achaenium	He	perennial	Asteraceae	forb
Polygonum aviculare	1	1.827	2.576	1.726	1.437	0.0528013	carcerulus	Th	short-lived	Polygonaceae	forb
Portulaca oleracea	1	0.108	0.834	0.736	0.363	0.0888263	seed	Th	short-lived	Portulacaceae	forb
Potentilla arenaria	0.666667	0.06	0.914	0.614	0.428	0.0720373	nucula	He	perennial	Rosaceae	forb
Potentilla argentea	1	0.097	0.951	0.611	0.373	0.093388	nucula	He	perennial	Rosaceae	forb
Potentilla recta	1	0.284	1.666	1.163	0.586	0.105137	nucula	He	perennial	Rosaceae	forb
Potentilla reptans	1	0.46	1.397	1.01	0.65	0.0715863	nucula	He	perennial	Rosaceae	forb
Primula veris	0	0.999	1.785	1.277	1.01	0.0486303	seed	He	perennial	Primulaceae	forb
Prunella vulgaris	0.333333	0.782	1.79	0.897	0.714	0.103434	carcerulus	He	perennial	Primulaceae	forb
Puccinellia limosa	0	0.14	2.162	0.569	0.437	0.197282	caryopsis	He	perennial	Poaceae	graminoid
Pulicaria dysenterica	0	0.0577	1.07	0.271	0.15	0.218396	achaenium	He	perennial	Asteraceae	forb
Pulmonaria mollissima	0	6.0903	3.585	2.963	2.44	0.0255103	carcerulus	He	perennial	Boraginaceae	forb
Ranunculus acris	1	1.262	2.458	1.636	0.77	0.118022	nucula	He	perennial	Ranunculaceae	forb
Ranunculus ficaria	0	1.954	2.944	1.688	1.83	0.0546023	nucula	Ge	perennial	Ranunculaceae	forb
Ranunculus lanuginosus	1	1.494	3.112	2.289	0.841	0.136625	nucula	He	perennial	Ranunculaceae	forb
Ranunculus repens	1	2.887	3.011	2.432	0.822	0.141936	nucula	He	perennial	Ranunculaceae	forb
Ranunculus sceleratus	1	0.15	1.131	0.842	0.453	0.090331	nucula	Th(-HH)	short-lived	Ranunculaceae	forb
Reseda luteola	1	0.218	0.969	0.831	0.559	0.0463423	seed	HT	short-lived	Resedaceae	forb
Rhinanthus minor	1	1.1703	1.66	0.985	0.56	0.111792	seed	Th	short-lived	Scrophulariaceae	forb
Rorippa palustris	1	0.05	0.885	0.694	0.266	0.128091	seed	Th	short-lived	Brassicaceae	forb
Rumex acetosa	0.25	0.26	2.213	1.276	0.694	0.119782	carcerulus	He	perennial	Polygonaceae	forb
Rumex acetosella	1	0.317	1.746	1.308	0.694	0.0917523	carcerulus	He	perennial	Polygonaceae	forb
Rumex conglomeratus	1	0.393	2.638	1.801	0.986	0.0979743	carcerulus	He	perennial	Polygonaceae	forb
Rumex crispus	1	0.953	2.915	2.141	1.159	0.0910093	carcerulus	He	perennial	Polygonaceae	forb
Rumex obtusifolius	1	0.92	2.887	2.021	1.3	0.0758333	carcerulus	He	perennial	Polygonaceae	forb
Rumex sanguineus	1	0.763	0.98	0.603	1.006	0.0531163	carcerulus	He	perennial	Polygonaceae	forb
Sagina procumbens	1	0.004	0.534	0.398	0.194	0.102786	seed	Ch(-He)	perennial	Caryophyllaceae	forb
Salvia nemorosa	0	0.867	2.06	1.424	0.917	0.077337	carcerulus	He	perennial	Lamiaceae	forb
Sanguisorba minor	1	6.156	3.473	2.102	2.314	0.045217	nucula	He	perennial	Rosaceae	forb
Sanguisorba officinalis	0	2.183	2.505	1.274	1.38	0.0740743	nucula	He	perennial	Rosaceae	forb
Sanicula europaea	0	3.738	2.676	1.632	1.76	0.045228	achaenium	He	perennial	Apiaceae	forb
Saponaria officinalis	1	1.5997	1.504	1.225	0.74	0.0660573	seed	He	perennial	Caryophyllaceae	forb
Saxifraga tridactylites	1	0.005	0.395	0.242	0.086	0.152886	seed	Th	short-lived	Saxifragaceae	forb
Scirpoides holoschoenus	1	0.087	1.485	0.897	0.353	0.145236	caryopsis	Ge	perennial	Cyperaceae	graminoid
Scleranthus annuus	1	1.433	3.091	1.224	1.255	0.119625	capsule	Th	short-lived	Caryophyllaceae	forb
Scorzonera austriaca	0	4.229	10.13	0.701	0.74	0.287684	achaenium	He	perennial	Asteraceae	forb
Scrophularia nodosa	1	0.084	0.913	0.595	0.378	0.0868573	seed	He	perennial	Scrophulariaceae	forb
Secale sylvestre	1	10.293	11.797	1.812	1.102	0.257014	caryopsis	Th	short-lived	Poaceae	graminoid
Selinum carvifolia	1	2.0903	3.144	2.304	1.464	0.071289	achaenium	He	perennial	Apiaceae	forb
Senecio sylvaticus	1	0.144	2.5	0.431	0.25	0.250128	achaenium	Th	short-lived	Asteraceae	forb
Senecio viscosus	1	0.378	2.757	0.43	0.212	0.261751	achaenium	Th	short-lived	Asteraceae	forb
Senecio vulgaris	1	0.217	2.688	0.586	0.333	0.231289	achaenium	Th-HT	short-lived	Asteraceae	forb
Serratula tinctoria	0	0.51	2.618	0.664	0.45	0.208137	achaenium	He	perennial	Asteraceae	forb
Silene alba	1	0.691	1.231	0.935	0.841	0.0273363	seed	Th(-HT)	short-lived	Caryophyllaceae	forb
Silene dioica	1	0.738	1.133	0.918	0.902	0.0129853	seed	He	perennial	Caryophyllaceae	forb
Silene otites	0.5	0.164	1.086	0.767	0.32	0.125397	seed	He	perennial	Caryophyllaceae	forb
Silene vulgaris	1	0.656	1.467	1.154	0.745	0.060879	seed	He	perennial	Caryophyllaceae	forb
Sinapis arvensis	1	2.913	1.778	1.667	1.507	0.00584133	seed	Th	short-lived	Brassicaceae	forb
Sisymbrium altissimum	1	0.417	1.697	0.529	0.448	0.169557	seed	Th	short-lived	Brassicaceae	forb
Solidago virgaurea	0	0.487	3.388	0.675	0.49	0.229257	achaenium	He	perennial	Asteraceae	forb
Sonchus arvensis	1	0.315	2.706	0.822	0.452	0.199512	achaenium	He	perennial	Asteraceae	forb
Sonchus asper	1	0.29	2.423	0.769	0.29	0.213283	achaenium	Th	short-lived	Asteraceae	forb
Sonchus oleraceus	1	0.26	2.904	0.779	0.232	0.236261	achaenium	Th	short-lived	Asteraceae	forb
Spergula arvensis	1	0.455	1.141	0.934	0.817	0.020671	seed	Th	short-lived	Caryophyllaceae	forb
Spergularia rubra	1	0.029	0.663	0.535	0.205	0.127122	seed	Th-HT	short-lived	Caryophyllaceae	forb
Spergularia salina	1	0.066	1.019	0.82	0.262	0.148396	seed	Th-HT	short-lived	Caryophyllaceae	forb
Stachys palustris	1	1.186	1.772	1.131	1.14	0.0430863	carcerulus	Ge(HH)	perennial	Lamiaceae	forb
Stachys recta	1	1.151	1.973	1.351	1.047	0.0571503	carcerulus	He	perennial	Lamiaceae	forb
Stachys sylvatica	1	1.543	2.229	1.71	1.175	0.0559363	carcerulus	Ge(-He)	perennial	Lamiaceae	forb
Stellaria graminea	1	0.225	0.938	0.762	0.435	0.0739573	seed	He	perennial	Caryophyllaceae	forb
Stellaria holostea	0	3.034	2.253	1.705	1.35	0.0408023	seed	He(-Ch)	perennial	Caryophyllaceae	forb
Stellaria media	1	0.353	0.988	0.915	0.512	0.0673773	seed	Th	short-lived	Caryophyllaceae	forb
Stipa borysthenica	1	13.108	16.607	0.979	1.082	0.29329	caryopsis	He	perennial	Poaceae	graminoid
Succisa pratensis	0	1.742	4.198	1.34	1.25	0.159501	achaenium	He	perennial	Dipsacaceae	forb
Symphytum tuberosum	0	6.478	2.915	2.393	1.97	0.0263403	carcerulus	Ge	perennial	Boraginaceae	forb
Tanacetum corymbosum	1	0.316	2.781	0.607	0.5925	0.205153	achaenium	He	perennial	Asteraceae	forb
Tanacetum vulgare	0	0.127	1.848	0.671	0.595	0.144522	achaenium	He	perennial	Asteraceae	forb
Teucrium chamaedrys	0.666667	2.195	1.201	1.488	1.283	0.0151643	carcerulus	Ch	perennial	Lamiaceae	forb
Teucrium montanum	1	0.9795	2.204	1.171	0.955	0.0918423	carcerulus	Ch	perennial	Lamiaceae	forb
Thlaspi arvense	1	1.107	1.787	1.263	0.796	0.0770863	seed	Th	short-lived	Brassicaceae	forb
Thymus glabrescens	0	0.083	0.365	0.25	0.31	0.0248203	carcerulus	Ch	perennial	Lamiaceae	forb
Torilis japonica	1	1.437	2.592	1.231	1.378	0.082983	achaenium	Th(-HT)	short-lived	Apiaceae	forb
Trifolium angulatum	1	0.439	0.954	0.784	0.629	0.029089	seed	Th	short-lived	Fabaceae	forb
Trifolium arvense	1	0.356	0.885	0.647	0.6225	0.0268923	seed	Th	short-lived	Fabaceae	forb
Trifolium campestre	0.666667	0.282	1.016	0.59	0.5	0.073591	seed	Th(-HT)	short-lived	Fabaceae	forb
Trifolium fragiferum	1	1.094	1.453	1.165	0.874	0.0396013	seed	He	perennial	Fabaceae	forb
Trifolium hybridum	1	0.436	1.265	1.04	0.661	0.0581023	seed	He	perennial	Fabaceae	forb
Trifolium medium	0	1.842	1.972	1.596	1.02	0.0591723	seed	He	perennial	Fabaceae	forb
Trifolium montanum	0	0.49	1.384	0.781	0.7	0.072916	seed	He	perennial	Fabaceae	forb
Trifolium pratense	1	1.435	1.704	1.192	0.978	0.047892	seed	He(-HT)	perennial	Fabaceae	forb
Trifolium repens	1	0.516	1.183	0.952	0.669	0.0472503	seed	He	perennial	Fabaceae	forb
Trifolium retusum	1	0.421	1.203	0.913	0.637	0.055237	seed	Th	short-lived	Fabaceae	forb
Trifolium striatum	1	2.126	1.58	1.246	1.244	0.0149823	seed	Th	short-lived	Fabaceae	forb
Tussilago farfara	0	0.301	1.869	0.249	0.35	0.235929	achaenium	Ge	perennial	Asteraceae	forb
Urtica dioica	1	0.158	1.216	0.731	0.363	0.123634	carcerulus	Ge	perennial	Urticaceae	forb
Urtica urens	1	0.454	1.479	1.028	0.488	0.112525	carcerulus	Th	short-lived	Urticaceae	forb
Vaccinium vitis-idaea	0	0.233	1.119	0.58	0.54	0.083473	seed	Ch	perennial	Ericaceae	forb
Valeriana officinalis	0	0.617	2.575	1.38	0.48	0.166732	achaenium	He	perennial	Valerianaceae	forb
Valerianella dentata	1	0.589	1.931	0.951	0.67	0.117583	achaenium	Th	short-lived	Valerianaceae	forb
Verbascum chaixii	1	0.07	0.871	0.578	0.431	0.0660803	seed	He	perennial	Scrophulariaceae	forb
Verbascum lychnitis	1	0.056	0.546	0.331	0.36	0.045721	seed	HT	short-lived	Scrophulariaceae	forb
Verbascum phlomoides	1	0.084	0.481	0.323	0.475	0.0345973	seed	HT	short-lived	Scrophulariaceae	forb
Verbascum phoeniceum	1	0.0885	0.91	0.631	0.452	0.064279	seed	HT	short-lived	Scrophulariaceae	forb
Veronica anagallis-aquatica	1	0.025	0.521	0.347	0.195	0.098116	seed	He	perennial	Scrophulariaceae	forb
Veronica arvensis	0.5	0.094	1.13	0.721	0.284	0.140302	seed	Th	short-lived	Scrophulariaceae	forb
Veronica chamaedrys	1	0.198	1.203	0.958	0.292	0.153412	seed	He	perennial	Scrophulariaceae	forb
Veronica hederifolia	0.5	3.605	2.03	1.575	1.534	0.018352	seed	Th	short-lived	Scrophulariaceae	forb
Veronica officinalis	1	0.1125	0.97	0.719	0.246	0.143461	seed	He	perennial	Scrophulariaceae	forb
Veronica persica	1	0.247	1.274	0.859	0.567	0.0777903	seed	Th-(He)	short-lived	Scrophulariaceae	forb
Veronica polita	1	0.215	1.096	0.714	0.599	0.0563043	seed	Th	short-lived	Scrophulariaceae	forb
Veronica prostrata	0.5	0.222	0.987	0.813	0.262	0.14728	seed	He	perennial	Scrophulariaceae	forb
Veronica scutellata	1	0.154	1.2	0.941	0.217	0.180171	seed	He	perennial	Scrophulariaceae	forb
Veronica serpyllifolia	1	0.062	1.129	0.748	0.215	0.165566	seed	He	perennial	Scrophulariaceae	forb
Veronica triphyllos	1	0.351	1.536	1.234	0.688	0.0782563	seed	Th	short-lived	Scrophulariaceae	forb
Vicia angustifolia	0	11.094	2.464	2.413	2.42	0.000129	seed	Th	short-lived	Fabaceae	forb
Vicia cracca	0	12.759	2.808	2.53	2.36	0.00652033	seed	He	perennial	Fabaceae	forb
Vicia hirsuta	1	3.49	1.751	1.594	1.515	0.004725	seed	Th	short-lived	Fabaceae	forb
Vicia lathyroides	1	2.896	1.83	1.594	1.378	0.0152623	seed	Th	short-lived	Fabaceae	forb
Vicia sativa	1	11.807	2.517	2.233	2.249	0.004009	seed	Th	short-lived	Fabaceae	forb
Vicia sepium	0	19.661	3.135	2.791	2.51	0.009937	seed	He	perennial	Fabaceae	forb
Vicia tetrasperma	1	2.094	1.441	1.38	1.398	0.000468	seed	Th	short-lived	Fabaceae	forb
Vincetoxicum hirundinaria	0	6.477	4.715	2.561	1.17	0.143563	seed	He	perennial	Asclepiadaceae	forb
Viola arvensis	1	0.599	1.681	0.877	0.776	0.0869213	seed	Th	short-lived	Violaceae	forb
Viola canina	1	1.1095	2.247	1.361	1.301	0.0555343	seed	He	perennial	Violaceae	forb
Viola hirta	0.5	3.16	2.041	1.5	1.301	0.0352663	seed	He	perennial	Violaceae	forb
Viola kitaibeliana	1	0.283	1.191	0.643	0.629	0.0724213	seed	Th	short-lived	Violaceae	forb

### Sheet: Explanations and data sources
	Explanation	Data source(s)
SBPI	Seed Bank Persistence Index represents the proportion of data indicating the presence of a persistent seed bank for a species, ranging from zero to one. SBPI = 0 indicates that all available data suggest a transient seed bank for the species, while SBPI = 1 indicates that all available data suggest a persistent seed bank for the species.	Sonkoly, J., Tóth, E., Balogh, N., Balogh, L., Bartha, D., Csendesné Bata, K., ... & Török, P. (2023). PADAPT 1.0–the Pannonian dataset of plant traits. Scientific Data, 10, 742.
TSM	Thousand-seed mass in grams	(i) Törő-Szijgyártó, V., Balogh, N., Henn, T. et al. (2023). New thousand-seed weight dataset for plant species of Central Europe. Data in Brief, 48, 109081. (ii) Török, P., Miglécz, T., Valkó, O. et al. (2013). New thousand-seed weight records of the Pannonian flora and their application in analysing social behaviour types. Acta Botanica Hungarica, 55, 429-472. (iii) Török, P., Tóth, E., Tóth, K…
Seed length	The length of the seed (or the measured morphological unit) in millimiters	Own measurement for this analysis.
Seed width	The width of the seed (or the measured morphological unit) in millimiters	Own measurement for this analysis.
Seed thickness	The thickness of the seed (or the measured morphological unit) in millimiters	Own measurement for this analysis.
Seed Shape Index	Seed Shape Index expresses how much the shape of a seed differs from being spherical, with a value of zero indicating a perfectly spherical seed. Increasing Seed Shape Index values indicate increasingly flattened and/or elongated seeds. Following the calculations of Thompson et al. (1993), we calculated Seed Shape Index as the variance of seed length, width, and thickness. To prevent the size of …	Calculated based on our own measurements.
Life form	Raunkiær-type life form category of the species.	Sonkoly, J., Tóth, E., Balogh, N., Balogh, L., Bartha, D., Csendesné Bata, K., ... & Török, P. (2023). PADAPT 1.0–the Pannonian dataset of plant traits. Scientific Data, 10, 742.
Life span	Therophyte and hemitherophyte species were considered to be short-lived, species in other life form categories were considered perennial.	Deduced from the life form of the species.
Forb or graminoid	Species in the Cyperaceae, Juncaceae and Poaceae families were considered graminoids, all other herbaceous species were considered to be forbs .	Deduced from the taxonomical affiliation of the species.
